# Progressive loss of conserved spike protein neutralizing antibody sites in Omicron sublineages is balanced by preserved T-cell recognition epitopes

**DOI:** 10.1101/2022.12.15.520569

**Authors:** Alexander Muik, Bonny Gaby Lui, Huitian Diao, Yunguan Fu, Maren Bacher, Aras Toker, Jessica Grosser, Orkun Ozhelvaci, Katharina Grikscheit, Sebastian Hoehl, Niko Kohmer, Yaniv Lustig, Gili Regev-Yochay, Sandra Ciesek, Karim Beguir, Asaf Poran, Özlem Türeci, Ugur Sahin

**Author notes:** Contributed equally (Alexander Muik, Bonny Gaby Lui).

## Abstract

The continued evolution of the SARS-CoV-2 Omicron variant has led to the emergence of numerous sublineages with different patterns of evasion from neutralizing antibodies. We investigated neutralizing activity in immune sera from individuals vaccinated with SARS-CoV-2 wild-type spike (S) glycoprotein-based COVID-19 mRNA vaccines after subsequent breakthrough infection with Omicron BA.1, BA.2, or BA.4/BA.5 to study antibody responses against sublineages of high relevance. We report that exposure of vaccinated individuals to infections with Omicron sublineages, and especially with BA.4/BA.5, results in a boost of Omicron BA.4.6, BF.7, BQ.1.1, and BA.2.75 neutralization, but does not efficiently boost neutralization of sublineages BA.2.75.2 and XBB. Accordingly, we found in *in silico* analyses that with occurrence of the Omicron lineage a large portion of neutralizing B-cell epitopes were lost, and that in Omicron BA.2.75.2 and XBB less than 12% of the wild-type strain epitopes are conserved. In contrast, HLA class I and class II presented T-cell epitopes in the S glycoprotein were highly conserved across the entire evolution of SARS-CoV-2 including Alpha, Beta, and Delta and Omicron sublineages, suggesting that CD8^+^ and CD4^+^ T-cell recognition of Omicron BQ.1.1, BA.2.75.2, and XBB may be largely intact. Our study suggests that while some Omicron sublineages effectively evade B-cell immunity by altering neutralizing antibody epitopes, S protein-specific T-cell immunity, due to the very nature of the polymorphic cell-mediated immune, response is likely to remain unimpacted and may continue to contribute to prevention or limitation of severe COVID-19 manifestation.
