## Supplementary material for "Progressive loss of conserved spike protein neutralizing antibody sites in Omicron sublineages is balanced by preserved T-cell recognition epitopes": Table S3

epitope_residues	WT	Mutated_strain_n	Alpha	Beta	Delta	BA.1	BA.2	BA.2.12.1	BA.2.75	BA.2.75.2	BA.4/5	BF.7	BQ.1.1	XBB
A1016 E1017 I1018 R1019 A1020 S1021 A1022 N1023 L1024	AEIRASANL	0 out of 12
A1016 E1017 I1018 R1019 A1020 S1021 A1022 N1023 L1024 A1025 A1026 T1027 K1028	AEIRASANLAATK	0 out of 12
A989 E990 V991 Q992 I993 D994 R995 L996 I997	AEVQIDRLI	0 out of 12
A713 I714 P715 T716 N717 F718 T719 I720 S721 V722	AIPTNFTISV	1 out of 12	AIPINFTISV
A958 L959 N960 T961 L962 V963 K964 Q965 L966	ALNTLVKQL	0 out of 12
A520 P521 A522 T523 V524 C525 G526 P527 K528	APATVCGPK	0 out of 12
A1056 P1057 H1058 G1059 V1060 V1061 F1062 L1063	APHGVVFL	0 out of 12
A1056 P1057 H1058 G1059 V1060 V1061 F1062 L1063 H1064	APHGVVFLH	0 out of 12
A1056 P1057 H1058 G1059 V1060 V1061 F1062 L1063 H1064 V1065	APHGVVFLHV	0 out of 12
A1056 P1057 H1058 G1059 V1060 V1061 F1062 L1063 H1064 V1065 T1066 Y1067 V1068	APHGVVFLHVTYV	0 out of 12
A956 Q957 A958 L959 N960 T961 L962 V963 K964 Q965 L966	AQALNTLVKQL	0 out of 12
A1020 S1021 A1022 N1023 L1024 A1025 A1026 T1027 K1028	ASANLAATK	0 out of 12
A348 S349 V350 Y351 A352 W353 N354 R355 K356	ASVYAWNRK	0 out of 12
A344 T345 R346 F347 A348 S349 V350 Y351 A352	ATRFASVYA	4 out of 12								ATTFASVYA		ATTFASVYA	ATTFASVYA	ATTFASVYA
C291 A292 L293 D294 P295 L296 S297 E298 T299 K300	CALDPLSETK	0 out of 12
C391 F392 T393 N394 V395 Y396 A397 D398 S399 F400	CFTNVYADSF	0 out of 12
C1236 M1237 T1238 S1239 C1240 C1241 S1242 C1243 L1244 K1245	CMTSCCSCLK	0 out of 12
C136 N137 D138 P139 F140 L141 G142 V143 Y144	CNDPFLGVY	9 out of 12				CNDPFLD	CNDPFLDVY	CNDPFLDVY	CNDPFLDVY	CNDPFLDVY	CNDPFLDVY	CNDPFLDVY	CNDPFLDVY	CNDPFLDVY
C136 N137 D138 P139 F140 L141 G142 V143 Y144 Y145	CNDPFLGVYY	10 out of 12	CNDPFLGVY			CNDPFLD	CNDPFLDVYY	CNDPFLDVYY	CNDPFLDVYY	CNDPFLDVYY	CNDPFLDVYY	CNDPFLDVYY	CNDPFLDVYY	CNDPFLDVY
C166 T167 F168 E169 Y170 V171 S172 Q173 P174 F175 L176 M177	CTFEYVSQPFLM	0 out of 12
C301 T302 L303 K304 S305 F306 T307 V308 E309 K310	CTLKSFTVEK	0 out of 12
C361 V362 A363 D364 Y365 S366 V367 L368 Y369	CVADYSVLY	1 out of 12												CVADYSVIY
D228 L229 P230 I231 G232 I233 N234 I235 T236 R237 F238 Q239 T240 L241	DLPIGINITRFQTL	0 out of 12
D1146 S1147 F1148 K1149 E1150 E1151 L1152 D1153 K1154 Y1155	DSFKEELDKY	0 out of 12
E583 I584 L585 D586 I587 T588 P589 C590 S591 F592	EILDITPCSF	0 out of 12
E583 I584 L585 D586 I587 T588 P589 C590 S591 F592 G593	EILDITPCSFG	0 out of 12
E516 L517 L518 H519 A520 P521 A522 T523 V524	ELLHAPATV	0 out of 12
E1262 P1263 V1264 L1265 K1266 G1267 V1268 K1269 L1270	EPVLKGVKL	0 out of 12
E340 V341 F342 N343 A344 T345 R346 F347 A348 S349 V350 Y351	EVFNATRFASVY	4 out of 12								EVFNATTFASVY		EVFNATTFASVY	EVFNATTFASVY	EVFNATTFASVY
E169 Y170 V171 S172 Q173 P174 F175 L176 M177	EYVSQPFLM	0 out of 12
F898 A899 M900 Q901 M902 A903 Y904 R905 F906	FAMQMAYRF	0 out of 12
F135 C136 N137 D138 P139 F140 L141 G142 V143 Y144	FCNDPFLGVY	9 out of 12				FCNDPFLD	FCNDPFLDVY	FCNDPFLDVY	FCNDPFLDVY	FCNDPFLDVY	FCNDPFLDVY	FCNDPFLDVY	FCNDPFLDVY	FCNDPFLDVY
F135 C136 N137 D138 P139 F140 L141 G142 V143 Y144 Y145	FCNDPFLGVYY	10 out of 12	FCNDPFLGVY			FCNDPFLD	FCNDPFLDVYY	FCNDPFLDVYY	FCNDPFLDVYY	FCNDPFLDVYY	FCNDPFLDVYY	FCNDPFLDVYY	FCNDPFLDVYY	FCNDPFLDVY
F515 E516 L517 L518 H519 A520 P521 A522 T523 V524	FELLHAPATV	0 out of 12
F464 E465 R466 D467 I468 S469 T470 E471 I472 Y473	FERDISTEIY	0 out of 12
F338 G339 E340 V341 F342 N343 A344 T345 R346 F347 A348 S349 V350 Y351	FGEVFNATRFASVY	9 out of 12				FDEVFNATRFASVY	FDEVFNATRFASVY	FDEVFNATRFASVY	FHEVFNATRFASVY	FHEVFNATTFASVY	FDEVFNATRFASVY	FDEVFNATTFASVY	FDEVFNATTFASVY	FHEVFNATTFASVY
F1220 I1221 A1222 G1223 L1224 I1225 A1226 I1227 V1228	FIAGLIAIV	0 out of 12
F817 I818 E819 D820 L821 L822 F823 N824 K825	FIEDLLFNK	0 out of 12
F186 K187 N188 L189 R190 E191 F192 V193 F194	FKNLREFVF	0 out of 12
F1062 L1063 H1064 V1065 T1066 Y1067 V1068 P1069 A1070	FLHVTYVPA	0 out of 12
F55 L56 P57 F58 F59 S60 N61 V62	FLPFFSNV	0 out of 12
F55 L56 P57 F58 F59 S60 N61 V62 T63	FLPFFSNVT	0 out of 12
F55 L56 P57 F58 F59 S60 N61 V62 T63 W64 F65 H66 A67 I68	FLPFFSNVTWFHAI	1 out of 12				FLPFFSNVTWFHVI
F4 L5 V6 L7 L8 P9 L10 V11 S12	FLVLLPLVS	0 out of 12
F329 P330 N331 I332 T333 N334 L335 C336 P337	FPNITNLCP	0 out of 12
F1052 P1053 Q1054 S1055 A1056 P1057 H1058 G1059 V1060 V1061 F1062	FPQSAPHGVVF	0 out of 12
F1089 P1090 R1091 E1092 G1093 V1094 F1095 V1096	FPREGVFV	0 out of 12
F133 Q134 F135 C136 N137 D138 P139 F140 L141	FQFCNDPFL	0 out of 12
F497 Q498 P499 T500 N501 G502 V503 G504 Y505	FQPTNGVGY	11 out of 12	FQPTYGVGY	FQPTYGVGY		FRPTYGVGH	FRPTYGVGH	FRPTYGVGH	FRPTYGVGH	FRPTYGVGH	FRPTYGVGH	FRPTYGVGH	FRPTYGVGH	FRPTYGVGH
F43 R44 S45 S46 V47 L48 H49 S50 T51	FRSSVLHST	0 out of 12
F59 S60 N61 V62 T63 W64 F65 H66 A67	FSNVTWFHA	1 out of 12				FSNVTWFHV
F718 T719 I720 S721 V722 T723 T724 E725 I726	FTISVTTEI	0 out of 12
F718 T719 I720 S721 V722 T723 T724 E725 I726 L727	FTISVTTEIL	0 out of 12
F192 V193 F194 K195 N196 I197 D198 G199 Y200	FVFKNIDGY	0 out of 12
F2 V3 F4 L5 V6 L7 L8 P9 L10	FVFLVLLPL	0 out of 12
F2 V3 F4 L5 V6 L7 L8 P9 L10 V11	FVFLVLLPLV	0 out of 12
F1095 V1096 S1097 N1098 G1099 T1100 H1101 W1102 F1103 V1104	FVSNGTHWFV	0 out of 12
G339 E340 V341 F342 N343 A344 T345 R346 F347	GEVFNATRF	9 out of 12				DEVFNATRF	DEVFNATRF	DEVFNATRF	HEVFNATRF	HEVFNATTF	DEVFNATRF	DEVFNATTF	DEVFNATTF	HEVFNATTF
G311 I312 Y313 Q314 T315 S316 N317 F318 R319	GIYQTSNFR	0 out of 12
G1223 L1224 I1225 A1226 I1227 V1228 M1229 V1230 T1231	GLIAIVMVT	0 out of 12
G857 L858 T859 V860 L861 P862 P863 L864 L865	GLTVLPPLL	0 out of 12
G447 N448 Y449 N450 Y451 L452 Y453 R454 L455 F456	GNYNYLYRLF	5 out of 12			GNYNYRYRLF			GNYNYQYRLF			GNYNYRYRLF	GNYNYRYRLF	GNYNYRYRLF
G526 P527 K528 K529 S530 T531 N532 L533 V534	GPKKSTNLV	0 out of 12
G413 Q414 T415 G416 K417 I418 A419 D420 Y421 N422 Y423 K424 L425	GQTGKIADYNYKL	10 out of 12		GQTGNIADYNYKL		GQTGNIADYNYKL	GQTGNIADYNYKL	GQTGNIADYNYKL	GQTGNIADYNYKL	GQTGNIADYNYKL	GQTGNIADYNYKL	GQTGNIADYNYKL	GQTGNIADYNYKL	GQTGNIADYNYKL
G757 S758 F759 C760 T761 Q762 L763 N764 R765	GSFCTQLNR	9 out of 12				GSFCTQLKR	GSFCTQLKR	GSFCTQLKR	GSFCTQLKR	GSFCTQLKR	GSFCTQLKR	GSFCTQLKR	GSFCTQLKR	GSFCTQLKR
G1099 T1100 H1101 W1102 F1103 V1104 T1105 Q1106 R1107	GTHWFVTQR	0 out of 12
G880 T881 I882 T883 S884 G885 W886 T887 F888	GTITSGWTF	0 out of 12
G89 V90 Y91 F92 A93 S94 T95 E96 K97	GVYFASTEK	1 out of 12				GVYFASIEK
G142 V143 Y144 Y145 H146 K147 N148 N149 K150	GVYYHKNNK	10 out of 12	GVYHKNNK			DHKNNK	DVYYHKNNK	DVYYHKNNK	DVYYHENNK	DVYYHENNK	DVYYHKNNK	DVYYHKNNK	DVYYHKNNK	DVYQKNNK
G35 V36 Y37 Y38 P39 D40 K41 V42 F43 R44	GVYYPDKVFR	0 out of 12
G268 Y269 L270 Q271 P272 R273 T274 F275 L276	GYLQPRTFL	0 out of 12
G268 Y269 L270 Q271 P272 R273 T274 F275 L276 L277	GYLQPRTFLL	0 out of 12
G504 Y505 Q506 P507 Y508 R509 V510 V511 V512 L513 S514 F515	GYQPYRVVVLSF	9 out of 12				GHQPYRVVVLSF	GHQPYRVVVLSF	GHQPYRVVVLSF	GHQPYRVVVLSF	GHQPYRVVVLSF	GHQPYRVVVLSF	GHQPYRVVVLSF	GHQPYRVVVLSF	GHQPYRVVVLSF
H625 A626 D627 Q628 L629 T630 P631 T632 W633	HADQLTPTW	0 out of 12
H1048 L1049 M1050 S1051 F1052 P1053 Q1054 S1055 A1056	HLMSFPQSA	0 out of 12
H1064 V1065 T1066 Y1067 V1068 P1069 A1070 Q1071 E1072 K1073 N1074 F1075	HVTYVPAQEKNF	0 out of 12
H1101 W1102 F1103 V1104 T1105 Q1106 R1107 N1108 F1109	HWFVTQRNF	0 out of 12
I651 G652 A653 E654 H655 V656 N657 N658 S659 Y660	IGAEHVNNSY	9 out of 12				IGAEYVNNSY	IGAEYVNNSY	IGAEYVNNSY	IGAEYVNNSY	IGAEYVNNSY	IGAEYVNNSY	IGAEYVNNSY	IGAEYVNNSY	IGAEYVNNSY
I1114 I1115 T1116 T1117 D1118 N1119 T1120 F1121 V1122	IITTDNTFV	1 out of 12	IITTHNTFV
I805 L806 P807 D808 P809 S810 K811 P812 S813	ILPDPSKPS	0 out of 12
I805 L806 P807 D808 P809 S810 K811 P812 S813 K814	ILPDPSKPSK	0 out of 12
I1232 M1233 L1234 C1235 C1236 M1237 T1238 S1239 C1240	IMLCCMTSC	0 out of 12
I896 P897 F898 A899 M900 Q901 M902 A903 Y904	IPFAMQMAY	0 out of 12
I664 P665 I666 G667 A668 G669 I670 C671 A672 S673 Y674	IPIGAGICASY	0 out of 12
I714 P715 T716 N717 F718 T719 I720 S721 V722	IPTNFTISV	1 out of 12	IPINFTISV
I997 T998 G999 R1000 L1001 Q1002 S1003 L1004 Q1005 T1006 Y1007	ITGRLQSLQTY	0 out of 12
I882 T883 S884 G885 W886 T887 F888 G889 A890	ITSGWTFGA	0 out of 12
I788 Y789 K790 T791 P792 P793 I794 K795 D796 F797	IYKTPPIKDF	9 out of 12				IYKTPPIKYF	IYKTPPIKYF	IYKTPPIKYF	IYKTPPIKYF	IYKTPPIKYF	IYKTPPIKYF	IYKTPPIKYF	IYKTPPIKYF	IYKTPPIKYF
I312 Y313 Q314 T315 S316 N317 F318 R319 V320	IYQTSNFRV	0 out of 12
I203 Y204 S205 K206 H207 T208 P209 I210 N211 L212	IYSKHTPINL	3 out of 12				IYSKHTPII			IYSKHTPVNL	IYSKHTPVNL
K378 C379 Y380 G381 V382 S383 P384 T385 K386	KCYGVSPTK	0 out of 12
K1181 E1182 I1183 D1184 R1185 L1186 N1187 E1188 V1189	KEIDRLNEV	0 out of 12
K417 I418 A419 D420 Y421 N422 Y423 K424 L425	KIADYNYKL	10 out of 12		NIADYNYKL		NIADYNYKL	NIADYNYKL	NIADYNYKL	NIADYNYKL	NIADYNYKL	NIADYNYKL	NIADYNYKL	NIADYNYKL	NIADYNYKL
K386 L387 N388 D389 L390 C391 F392 T393 N394 V395	KLNDLCFTNV	0 out of 12
K424 L425 P426 D427 D428 F429 T430 G431 C432	KLPDDFTGC	0 out of 12
K424 L425 P426 D427 D428 F429 T430 G431 C432 V433	KLPDDFTGCV	0 out of 12
K195 N196 I197 D198 G199 Y200 F201 K202 I203 Y204	KNIDGYFKIY	0 out of 12
K187 N188 L189 R190 E191 F192 V193 F194 K195	KNLREFVFK	0 out of 12
K462 P463 F464 E465 R466 D467 I468 S469 T470 E471 I472	KPFERDISTEI	0 out of 12
K462 P463 F464 E465 R466 D467 I468 S469 T470 E471 I472 Y473	KPFERDISTEIY	0 out of 12
K786 Q787 I788 Y789 K790 T791 P792 P793 I794	KQIYKTPPI	0 out of 12
K786 Q787 I788 Y789 K790 T791 P792 P793 I794 K795 D796 F797	KQIYKTPPIKDF	9 out of 12				KQIYKTPPIKYF	KQIYKTPPIKYF	KQIYKTPPIKYF	KQIYKTPPIKYF	KQIYKTPPIKYF	KQIYKTPPIKYF	KQIYKTPPIKYF	KQIYKTPPIKYF	KQIYKTPPIKYF
K964 Q965 L966 S967 S968 N969 F970 G971 A972	KQLSSNFGA	9 out of 12				KQLSSKFGA	KQLSSKFGA	KQLSSKFGA	KQLSSKFGA	KQLSSKFGA	KQLSSKFGA	KQLSSKFGA	KQLSSKFGA	KQLSSKFGA
K529 S530 T531 N532 L533 V534 K535 N536 K537	KSTNLVKNK	0 out of 12
K150 S151 W152 M153 E154 S155 E156 F157 R158 V159 Y160	KSWMESEFRVY	3 out of 12			KSWMESGVY				KSRMESELRVY	KSRMESELRVY
K733 T734 S735 V736 D737 C738 T739 M740 Y741 I742	KTSVDCTMYI	0 out of 12
K41 V42 F43 R44 S45 S46 V47 L48 H49	KVFRSSVLH	0 out of 12
K1211 W1212 P1213 W1214 Y1215 I1216 W1217 L1218 G1219	KWPWYIWLG	0 out of 12
K1211 W1212 P1213 W1214 Y1215 I1216 W1217 L1218 G1219 F1220	KWPWYIWLGF	0 out of 12
L828 A829 D830 A831 G832 F833 I834 K835 Q836 Y837	LADAGFIKQY	0 out of 12
L223 E224 P225 L226 V227 D228 L229 P230 I231	LEPLVDLPI	0 out of 12
L699 G700 A701 E702 N703 S704 V705 A706 Y707 S708 N709 N710	LGAENSVAYSNN	2 out of 12		LGVENSVAYSNN				LGAENLVAYSNN
L996 I997 T998 G999 R1000 L1001 Q1002 S1003 L1004	LITGRLQSL	0 out of 12
L996 I997 T998 G999 R1000 L1001 Q1002 S1003 L1004 Q1005 T1006 Y1007 V1008	LITGRLQSLQTYV	0 out of 12
L241 L242 A243 L244 H245 R246 S247 Y248 L249	LLALHRSYL	1 out of 12		LHRSYL
L821 L822 F823 N824 K825 V826 T827 L828 A829	LLFNKVTLA	0 out of 12
L753 L754 Q755 Y756 G757 S758 F759 C760 T761	LLQYGSFCT	0 out of 12
L864 L865 T866 D867 E868 M869 I870 A871 Q872 Y873	LLTDEMIAQY	0 out of 12
L425 P426 D427 D428 F429 T430 G431 C432 V433	LPDDFTGCV	0 out of 12
L84 P85 F86 N87 D88 G89 V90 Y91 F92	LPFNDGVYF	0 out of 12
L229 P230 I231 G232 I233 N234 I235 T236 R237 F238	LPIGINITRF	0 out of 12
L24 P25 P26 A27 Y28 T29 N30 S31 F32	LPPAYTNSF	8 out of 12					SYTNSF	SYTNSF	SYTNSF	SYTNSF	SYTNSF	SYTNSF	SYTNSF	SYTNSF
L216 P217 Q218 G219 F220 S221 A222 L223	LPQGFSAL	0 out of 12
L216 P217 Q218 G219 F220 S221 A222 L223 E224 P225 L226	LPQGFSALEPL	0 out of 12
L1200 Q1201 E1202 L1203 G1204 K1205 Y1206 E1207 Q1208 Y1209	LQELGKYEQY	0 out of 12
L894 Q895 I896 P897 F898 A899 M900 Q901 M902 A903 Y904	LQIPFAMQMAY	0 out of 12
L492 Q493 S494 Y495 G496 F497 Q498 P499 T500	LQSYGFQPT	9 out of 12				LRSYSFRPT	LRSYGFRPT	LRSYGFRPT	LQSYGFRPT	LQSYGFRPT	LQSYGFRPT	LQSYGFRPT	LQSYGFRPT	LQSYGFRPT
L938 S939 S940 T941 A942 S943 A944 L945 G946 K947	LSSTASALGK	0 out of 12
L865 T866 D867 E868 M869 I870 A871 Q872 Y873	LTDEMIAQY	0 out of 12
L865 T866 D867 E868 M869 I870 A871 Q872 Y873 T874	LTDEMIAQYT	0 out of 12
L533 V534 K535 N536 K537 C538 V539 N540 F541	LVKNKCVNF	0 out of 12
L368 Y369 N370 S371 A372 S373 F374 S375 T376 F377	LYNSASFSTF	9 out of 12				LYNLAPFFTF	LYNFAPFFAF	LYNFAPFFAF	LYNFAPFFAF	LYNFAPFFAF	LYNFAPFFAF	LYNFAPFFAF	LYNFAPFFAF	IYNFAPFFAF
M869 I870 A871 Q872 Y873 T874 S875 A876 L877	MIAQYTSAL	0 out of 12
N122 A123 T124 N125 V126 V127 I128 K129 V130	NATNVVIKV	0 out of 12
N481 G482 V483 E484 G485 F486 N487 C488 Y489	NGVEGFNCY	10 out of 12		NGVKGFNCY		NGVAGFNCY	NGVAGFNCY	NGVAGFNCY	NGVAGFNCY	NGVAGSNCY	NGVAGVNCY	NGVAGVNCY	NGVAGVNCY	NGVAGSNCY
N501 G502 V503 G504 Y505 Q506 P507 Y508 R509	NGVGYQPYR	11 out of 12	YGVGYQPYR	YGVGYQPYR		YGVGHQPYR	YGVGHQPYR	YGVGHQPYR	YGVGHQPYR	YGVGHQPYR	YGVGHQPYR	YGVGHQPYR	YGVGHQPYR	YGVGHQPYR
N440 L441 D442 S443 K444 V445 G446 G447 N448 Y449	NLDSKVGGNY	9 out of 12				KLDSKVSGNY	KLDSKVGGNY	KLDSKVGGNY	KLDSKVSGNY	KLDSKVSGNY	KLDSKVGGNY	KLDSKVGGNY	KLDSTVGGNY	KLDSKPSGNY
N1192 L1193 N1194 E1195 S1196 L1197 I1198 D1199 L1200	NLNESLIDL	1 out of 12								NLNESLINL
N17 L18 T19 T20 R21 T22 Q23 L24	NLTTRTQL	9 out of 12			NLRTRTQL		NLITRTQ	NLITRTQ	NLITRTQ	NLITRTQ	NLITRTQ	NLITRTQ	NLITRTQ	NLITRTQ
N919 Q920 K921 L922 I923 A924 N925 Q926 F927	NQKLIANQF	0 out of 12
N370 S371 A372 S373 F374 S375 T376 F377 K378	NSASFSTFK	9 out of 12				NLAPFFTFK	NFAPFFAFK	NFAPFFAFK	NFAPFFAFK	NFAPFFAFK	NFAPFFAFK	NFAPFFAFK	NFAPFFAFK	NFAPFFAFK
N394 V395 Y396 A397 D398 S399 F400 V401 I402 R403	NVYADSFVIR	0 out of 12
N448 Y449 N450 Y451 L452 Y453 R454 L455 F456	NYNYLYRLF	5 out of 12			NYNYRYRLF			NYNYQYRLF			NYNYRYRLF	NYNYRYRLF	NYNYRYRLF
N448 Y449 N450 Y451 L452 Y453 R454 L455 F456 R457 K458	NYNYLYRLFRK	5 out of 12			NYNYRYRLFRK			NYNYQYRLFRK			NYNYRYRLFRK	NYNYRYRLFRK	NYNYRYRLFRK
P57 F58 F59 S60 N61 V62 T63 W64 F65	PFFSNVTWF	0 out of 12
P507 Y508 R509 V510 V511 V512 L513 S514 F515	PYRVVVLSF	0 out of 12
Q779 E780 V781 F782 A783 Q784 V785 K786 Q787 I788 Y789	QEVFAQVKQIY	0 out of 12
Q779 E780 V781 F782 A783 Q784 V785 K786 Q787 I788 Y789 K790	QEVFAQVKQIYK	0 out of 12
Q321 P322 T323 E324 S325 I326 V327 R328 F329	QPTESIVRF	0 out of 12
Q506 P507 Y508 R509 V510 V511 V512 L513 S514	QPYRVVVLS	0 out of 12
Q1054 S1055 A1056 P1057 H1058 G1059 V1060 V1061 F1062	QSAPHGVVF	0 out of 12
Q1054 S1055 A1056 P1057 H1058 G1059 V1060 V1061 F1062 L1063	QSAPHGVVFL	0 out of 12
Q1208 Y1209 I1210 K1211 W1212 P1213 W1214 Y1215 I1216	QYIKWPWYI	0 out of 12
R1014 A1015 A1016 E1017 I1018 R1019 A1020 S1021 A1022	RAAEIRASA	0 out of 12
R1019 A1020 S1021 A1022 N1023 L1024 A1025 A1026 T1027 K1028	RASANLAATK	0 out of 12
R567 D568 I569 A570 D571 T572 T573 D574 A575 V576	RDIADTTDAV	1 out of 12	RDIDDTTDAV
R1091 E1092 G1093 V1094 F1095 V1096 S1097 N1098 G1099 T1100 H1101 W1102	REGVFVSNGTHW	0 out of 12
R78 F79 D80 N81 P82 V83 L84 P85 F86	RFDNPVLPF	2 out of 12		RFANPVLPF										RFDNPALPF
R328 F329 P330 N331 I332 T333 N334 L335 C336 P337 F338	RFPNITNLCPF	0 out of 12
R357 I358 S359 N360 C361 V362 A363 D364 Y365	RISNCVADY	0 out of 12
R983 L984 D985 K986 V987 E988 A989 E990 V991	RLDKVEAEV	0 out of 12
R983 L984 D985 K986 V987 E988 A989 E990 V991 Q992 I993	RLDKVEAEVQI	0 out of 12
R454 L455 F456 R457 K458 S459 N460 L461 K462	RLFRKSNLK	4 out of 12							RLFRKSKLK	RLFRKSKLK			RLFRKSKLK	RLFRKSKLK
R995 L996 I997 T998 G999 R1000 L1001 Q1002 S1003 L1004	RLITGRLQSL	0 out of 12
R1185 L1186 N1187 E1188 V1189 A1190 K1191 N1192 L1193	RLNEVAKNL	0 out of 12
R1000 L1001 Q1002 S1003 L1004 Q1005 T1006 Y1007 V1008	RLQSLQTYV	0 out of 12
R1039 V1040 D1041 F1042 C1043 G1044 K1045 G1046 Y1047	RVDFCGKGY	0 out of 12
R319 V320 Q321 P322 T323 E324 S325 I326 V327 R328 F329	RVQPTESIVRF	0 out of 12
R509 V510 V511 V512 L513 S514 F515 E516 L517	RVVVLSFEL	0 out of 12
R634 V635 Y636 S637 T638 G639 S640 N641 V642 F643	RVYSTGSNVF	0 out of 12
S162 A163 N164 N165 C166 T167 F168 E169 Y170	SANNCTFEY	0 out of 12
S371 A372 S373 F374 S375 T376 F377 K378 C379 Y380	SASFSTFKCY	9 out of 12				LAPFFTFKCY	FAPFFAFKCY	FAPFFAFKCY	FAPFFAFKCY	FAPFFAFKCY	FAPFFAFKCY	FAPFFAFKCY	FAPFFAFKCY	FAPFFAFKCY
S1261 E1262 P1263 V1264 L1265 K1266 G1267 V1268 K1269 L1270	SEPVLKGVKL	0 out of 12
S297 E298 T299 K300 C301 T302 L303 K304 S305 F306 T307 V308 E309 K310	SETKCTLKSFTVEK	0 out of 12
S514 F515 E516 L517 L518 H519 A520 P521 A522 T523 V524	SFELLHAPATV	0 out of 12
S816 F817 I818 E819 D820 L821 L822 F823	SFIEDLLF	0 out of 12
S1051 F1052 P1053 Q1054 S1055 A1056 P1057 H1058 G1059 V1060 V1061 F1062	SFPQSAPHGVVF	0 out of 12
S691 I692 I693 A694 Y695 T696 M697 S698 L699	SIIAYTMSL	0 out of 12
S1037 K1038 R1039 V1040 D1041 F1042 C1043 G1044 K1045 G1046 Y1047	SKRVDFCGKGY	0 out of 12
S1196 L1197 I1198 D1199 L1200 Q1201 E1202 L1203	SLIDLQEL	1 out of 12								SLINLQEL
S1196 L1197 I1198 D1199 L1200 Q1201 E1202 L1203 G1204 K1205	SLIDLQELGK	1 out of 12								SLINLQELGK
S937 L938 S939 S940 T941 A942 S943 A944 L945	SLSSTASAL	0 out of 12
S680 P681 R682 R683 A684 R685 S686 V687	SPRRARSV	11 out of 12	SHRRARSV		SRRRARSV	SHRRARSV	SHRRARSV	SHRRARSV	SHRRARSV	SHRRARSV	SHRRARSV	SHRRARSV	SHRRARSV	SHRRARSV
S680 P681 R682 R683 A684 R685 S686 V687 A688	SPRRARSVA	11 out of 12	SHRRARSVA		SRRRARSVA	SHRRARSVA	SHRRARSVA	SHRRARSVA	SHRRARSVA	SHRRARSVA	SHRRARSVA	SHRRARSVA	SHRRARSVA	SHRRARSVA
S161 S162 A163 N164 N165 C166 T167 F168 E169 Y170	SSANNCTFEY	0 out of 12
S746 T747 E748 C749 S750 N751 L752 L753 L754	STECSNLLL	0 out of 12
S746 T747 E748 C749 S750 N751 L752 L753 L754 Q755 Y756	STECSNLLLQY	0 out of 12
S637 T638 G639 S640 N641 V642 F643 Q644 T645 R646	STGSNVFQTR	0 out of 12
S50 T51 Q52 D53 L54 F55 L56 P57 F58	STQDLFLPF	0 out of 12
S50 T51 Q52 D53 L54 F55 L56 P57 F58 F59	STQDLFLPFF	0 out of 12
S975 V976 L977 N978 D979 I980 L981 S982 R983 L984	SVLNDILSRL	2 out of 12	SVLNDILARL			SVLNDIFSRL
S721 V722 T723 T724 E725 I726 L727 P728 V729	SVTTEILPV	0 out of 12
S349 V350 Y351 A352 W353 N354 R355 K356 R357	SVYAWNRKR	0 out of 12
S151 W152 M153 E154 S155 E156 F157 R158 V159	SWMESEFRV	3 out of 12			SWMESGV				SRMESELRV	SRMESELRV
S673 Y674 Q675 T676 Q677 T678 N679 S680 P681 R682 R683 A684	SYQTQTNSPRRA	11 out of 12	SYQTQTNSHRRA		SYQTQTNSRRRA	SYQTQTKSHRRA	SYQTQTKSHRRA	SYQTQTKSHRRA	SYQTQTKSHRRA	SYQTQTKSHRRA	SYQTQTKSHRRA	SYQTQTKSHRRA	SYQTQTKSHRRA	SYQTQTKSHRRA
T866 D867 E868 M869 I870 A871 Q872 Y873	TDEMIAQY	0 out of 12
T724 E725 I726 L727 P728 V729 S730 M731 T732 K733	TEILPVSMTK	0 out of 12
T95 E96 K97 S98 N99 I100 I101 R102 G103 W104	TEKSNIIRGW	1 out of 12				IEKSNIIRGW
T167 F168 E169 Y170 V171 S172 Q173 P174 F175 L176 M177	TFEYVSQPFLM	0 out of 12
T109 L110 D111 S112 K113 T114 Q115 S116 L117	TLDSKTQSL	0 out of 12
T302 L303 K304 S305 F306 T307 V308 E309 K310	TLKSFTVEK	0 out of 12
T240 L241 L242 A243 L244 H245 R246 S247 Y248	TLLALHRSY	1 out of 12		TLHRSY
T588 P589 C590 S591 F592 G593 G594 V595 S596 V597	TPCSFGGVSV	0 out of 12
T208 P209 I210 N211 L212 V213 R214 D215 L216	TPINLVRDL	10 out of 12		TPINLVRGL		TPIIVREPE	TPINLGRDL	TPINLGRDL	TPVNLGRDL	TPVNLGRDL	TPINLGRDL	TPINLGRDL	TPINLGRDL	TPINLERDL
T51 Q52 D53 L54 F55 L56 P57 F58 F59	TQDLFLPFF	0 out of 12
T912 Q913 N914 V915 L916 Y917 E918 N919 Q920 K921	TQNVLYENQK	0 out of 12
T345 R346 F347 A348 S349 V350 Y351 A352 W353	TRFASVYAW	4 out of 12								TTFASVYAW		TTFASVYAW	TTFASVYAW	TTFASVYAW
T236 R237 F238 Q239 T240 L241 L242 A243 L244	TRFQTLLAL	1 out of 12		TRFQTL
T20 R21 T22 Q23 L24 P25 P26 A27 Y28	TRTQLPPAY	8 out of 12					TRTQSY	TRTQSY	TRTQSY	TRTQSY	TRTQSY	TRTQSY	TRTQSY	TRTQSY
T604 S605 N606 Q607 V608 A609 V610 L611 Y612	TSNQVAVLY	0 out of 12
T1136 V1137 Y1138 D1139 P1140 L1141 Q1142 P1143 E1144 L1145 D1146 S1147 F1148 K1149	TVYDPLQPELDSFK	0 out of 12
T1066 Y1067 V1068 P1069 A1070 Q1071 E1072 K1073 N1074 F1075 T1076	TYVPAQEKNFT	0 out of 12
V687 A688 S689 Q690 S691 I692 I693 A694 Y695	VASQSIIAY	0 out of 12
V987 E988 A989 E990 V991 Q992 I993 D994 R995 L996 I997 T998 G999 R1000	VEAEVQIDRLITGR	0 out of 12
V781 F782 A783 Q784 V785 K786 Q787 I788 Y789	VFAQVKQIY	0 out of 12
V193 F194 K195 N196 I197 D198 G199 Y200 F201	VFKNIDGYF	0 out of 12
V3 F4 L5 V6 L7 L8 P9 L10 V11	VFLVLLPLV	0 out of 12
V1094 F1095 V1096 S1097 N1098 G1099 T1100 H1101 W1102	VFVSNGTHW	0 out of 12
V1094 F1095 V1096 S1097 N1098 G1099 T1100 H1101 W1102 F1103	VFVSNGTHWF	0 out of 12
V267 G268 Y269 L270 Q271 P272 R273 T274 F275	VGYLQPRTF	0 out of 12
V267 G268 Y269 L270 Q271 P272 R273 T274 F275 L276	VGYLQPRTFL	0 out of 12
V503 G504 Y505 Q506 P507 Y508 R509 V510 V511	VGYQPYRVV	9 out of 12				VGHQPYRVV	VGHQPYRVV	VGHQPYRVV	VGHQPYRVV	VGHQPYRVV	VGHQPYRVV	VGHQPYRVV	VGHQPYRVV	VGHQPYRVV
V976 L977 N978 D979 I980 L981 S982 R983 L984	VLNDILSRL	2 out of 12	VLNDILARL			VLNDIFSRL
V83 L84 P85 F86 N87 D88 G89 V90 Y91 F92 A93	VLPFNDGVYFA	1 out of 12												ALPFNDGVYFA
V512 L513 S514 F515 E516 L517 L518 H519 A520	VLSFELLHA	0 out of 12
V551 L552 T553 E554 S555 N556 K557 K558 F559	VLTESNKKF	0 out of 12
V915 L916 Y917 E918 N919 Q920 K921 L922 I923	VLYENQKLI	0 out of 12
V62 T63 W64 F65 H66 A67 I68 H69 V70	VTWFHAIHV	5 out of 12	VTWFHAI			VTWFHVI					VTWFHAI	VTWFHAI	VTWFHAI
V1065 T1066 Y1067 V1068 P1069 A1070 Q1071 E1072 K1073	VTYVPAQEK	0 out of 12
V1060 V1061 F1062 L1063 H1064 V1065 T1066 Y1067 V1068	VVFLHVTYV	0 out of 12
V350 Y351 A352 W353 N354 R355 K356 R357 I358	VYAWNRKRI	0 out of 12
V1137 Y1138 D1139 P1140 L1141 Q1142 P1143 E1144 L1145	VYDPLQPEL	0 out of 12
V1137 Y1138 D1139 P1140 L1141 Q1142 P1143 E1144 L1145 D1146 S1147 F1148	VYDPLQPELDSF	0 out of 12
V159 Y160 S161 S162 A163 N164 N165 C166 T167 F168	VYSSANNCTF	0 out of 12
V159 Y160 S161 S162 A163 N164 N165 C166 T167 F168 E169 Y170	VYSSANNCTFEY	0 out of 12
V635 Y636 S637 T638 G639 S640 N641 V642 F643	VYSTGSNVF	0 out of 12
V635 Y636 S637 T638 G639 S640 N641 V642 F643 Q644 T645 R646	VYSTGSNVFQTR	0 out of 12
V36 Y37 Y38 P39 D40 K41 V42 F43 R44 S45 S46 V47 L48 H49	VYYPDKVFRSSVLH	0 out of 12
W104 I105 F106 G107 T108 T109 L110 D111 S112 K113	WIFGTTLDSK	0 out of 12
W152 M153 E154 S155 E156 F157 R158 V159 Y160	WMESEFRVY	3 out of 12			WMESGVY				RMESELRVY	RMESELRVY
W1212 P1213 W1214 Y1215 I1216 W1217 L1218 G1219 F1220	WPWYIWLGF	0 out of 12
W258 T259 A260 G261 A262 A263 A264 Y265 Y266	WTAGAAAYY	0 out of 12
W258 T259 A260 G261 A262 A263 A264 Y265 Y266 V267 G268 Y269	WTAGAAAYYVGY	0 out of 12
Y351 A352 W353 N354 R355 K356 R357 I358	YAWNRKRI	0 out of 12
Y1206 E1207 Q1208 Y1209 I1210 K1211 W1212 P1213 W1214 Y1215 I1216	YEQYIKWPWYI	0 out of 12
Y489 F490 P491 L492 Q493 S494 Y495 G496 F497	YFPLQSYGF	4 out of 12				YFPLRSYSF	YFPLRSYGF	YFPLRSYGF						YSPLQSYGF
Y495 G496 F497 Q498 P499 T500 N501 G502 V503	YGFQPTNGV	11 out of 12	YGFQPTYGV	YGFQPTYGV		YSFRPTYGV	YGFRPTYGV	YGFRPTYGV	YGFRPTYGV	YGFRPTYGV	YGFRPTYGV	YGFRPTYGV	YGFRPTYGV	YGFRPTYGV
Y1047 H1048 L1049 M1050 S1051 F1052 P1053 Q1054 S1055 A1056	YHLMSFPQSA	0 out of 12
Y1215 I1216 W1217 L1218 G1219 F1220 I1221 A1222 G1223 L1224	YIWLGFIAGL	0 out of 12
Y269 L270 Q271 P272 R273 T274 F275 L276 L277	YLQPRTFLL	0 out of 12
Y269 L270 Q271 P272 R273 T274 F275 L276 L277 K278 Y279 N280 E281	YLQPRTFLLKYNE	0 out of 12
Y612 Q613 D614 V615 N616 C617 T618 E619 V620	YQDVNCTEV	12 out of 12	YQGVNCTEV	YQGVNCTEV	YQGVNCTEV	YQGVNCTEV	YQGVNCTEV	YQGVNCTEV	YQGVNCTEV	YQGVNCTEV	YQGVNCTEV	YQGVNCTEV	YQGVNCTEV	YQGVNCTEV
Y505 Q506 P507 Y508 R509 V510 V511 V512 L513	YQPYRVVVL	9 out of 12				HQPYRVVVL	HQPYRVVVL	HQPYRVVVL	HQPYRVVVL	HQPYRVVVL	HQPYRVVVL	HQPYRVVVL	HQPYRVVVL	HQPYRVVVL
Y160 S161 S162 A163 N164 N165 C166 T167 F168	YSSANNCTF	0 out of 12
Y365 S366 V367 L368 Y369 N370 S371 A372 S373 F374 S375 T376 F377 K378	YSVLYNSASFSTFK	9 out of 12				YSVLYNLAPFFTFK	YSVLYNFAPFFAFK	YSVLYNFAPFFAFK	YSVLYNFAPFFAFK	YSVLYNFAPFFAFK	YSVLYNFAPFFAFK	YSVLYNFAPFFAFK	YSVLYNFAPFFAFK	YSVIYNFAPFFAFK
Y28 T29 N30 S31 F32 T33 R34 G35 V36	YTNSFTRGV	0 out of 12
Y28 T29 N30 S31 F32 T33 R34 G35 V36 Y37	YTNSFTRGVY	0 out of 12
Y28 T29 N30 S31 F32 T33 R34 G35 V36 Y37 Y38	YTNSFTRGVYY	0 out of 12
Y265 Y266 V267 G268 Y269 L270 Q271 P272 R273	YYVGYLQPR	0 out of 12
Y265 Y266 V267 G268 Y269 L270 Q271 P272 R273 T274 F275 L276 L277	YYVGYLQPRTFLL	0 out of 12
